# A Framework for Benchmarking Pathway Reconstruction Algorithms

**DOI:** 10.64898/2026.08.04.742550

**Authors:** Neha Talluri, Tristan Figueroa-Reid, Justin Hiemstra, Chris S. Magnano, Adam Shedivy, Nistha Panda, Yancheng Liu, Sumedha Sanjeev, Oliver Faulkner Anderson, Altaf Barelvi, Aden O’Brien, Olivia T. Johnson, James A. Haddad, Spencer A. Halberg-Spencer, Akniyet Nurbol, Iris Jan, Mahunan Degbelo, Daniel Nachreiner, Canek Llera-Magord, Gabriel Howland, Grace H. Li, Anna Ritz, Anthony Gitter

**Author notes:** Department of Computer Science, Tufts University, Medford, MA, USA. Department of Computer Science, Brown University, Providence, RI, USA. Department of Computer Science, University of Colorado Boulder, Boulder, CO, USA. These authors contributed equally to this work (Anna Ritz, Anthony Gitter).

## Abstract

Cells coordinate diverse biological processes through interactions among thousands of molecules, but mapping these interactions comprehensively and systematically remains an open problem. Pathway reconstruction algorithms address this problem by linking molecules of interest, identified from high-throughput omics experiments, using prior knowledge encoded as background interaction networks. This process recovers intermediate molecules and interactions that were not directly measured in the experimental data but plausibly connect the observed molecules. It generates testable hypotheses about interactions that drive cell behavior and informs the choice of follow-up experiments. Many algorithms have been created over decades, each optimizing different computational objectives and relying on different assumptions. The resulting heterogeneity has made benchmarking challenging, limiting systematic comparisons. Therefore, selecting an algorithm for a given biological context remains a non-trivial and poorly informed task. This registered report presents a large-scale benchmark of pathway reconstruction algorithms, evaluating 14 algorithms across 822 datasets from four biological settings. To enable this benchmark, we introduce Signaling Pathway Reconstruction Analysis Streamliner (SPRAS), which standardizes algorithm inputs, outputs, and execution into a formal framework, enabling systematic comparison that was previously infeasible. We will assess each algorithm on reconstruction performance against gold standard pathways, algorithm similarity, and computational performance across different biological contexts. Together, these evaluations will provide quantitative evidence for understanding pathway reconstruction algorithm behavior and guiding algorithm selection.
