## Supplementary File 1 for "A Framework for Benchmarking Pathway Reconstruction Algorithms"

#	DepMap ID	CCLE ID
1	ACH-000001	NIHOVCAR3_OVARY
2	ACH-000004	HEL_HAEMATOPOIETIC_AND_LYMPHOID_TISSUE
3	ACH-000005	HEL9217_HAEMATOPOIETIC_AND_LYMPHOID_TISSUE
4	ACH-000007	LS513_LARGE_INTESTINE
5	ACH-000009	C2BBE1_LARGE_INTESTINE
6	ACH-000012	HCC827_LUNG
7	ACH-000013	ONCODG1_OVARY
8	ACH-000014	HS294T_SKIN
9	ACH-000015	NCIH1581_LUNG
10	ACH-000017	SKBR3_BREAST
11	ACH-000019	MCF7_BREAST
12	ACH-000021	NCIH1693_LUNG
13	ACH-000022	PATU8988S_PANCREAS
14	ACH-000023	PATU8988T_PANCREAS
15	ACH-000024	OPM2_HAEMATOPOIETIC_AND_LYMPHOID_TISSUE
16	ACH-000028	KPL1_BREAST
17	ACH-000030	PC14_LUNG
18	ACH-000035	NCIH1650_LUNG
19	ACH-000036	U343_CENTRAL_NERVOUS_SYSTEM
20	ACH-000039	SKNMC_BONE
21	ACH-000040	U118MG_CENTRAL_NERVOUS_SYSTEM
22	ACH-000041	RDES_BONE
23	ACH-000042	PANC0203_PANCREAS
24	ACH-000045	MV411_HAEMATOPOIETIC_AND_LYMPHOID_TISSUE
25	ACH-000048	TOV112D_OVARY
26	ACH-000052	A673_BONE
27	ACH-000053	KARPAS299_HAEMATOPOIETIC_AND_LYMPHOID_TISSUE
28	ACH-000055	D283MED_CENTRAL_NERVOUS_SYSTEM
29	ACH-000060	PANC1005_PANCREAS
30	ACH-000067	HS683_CENTRAL_NERVOUS_SYSTEM
31	ACH-000074	KU812_HAEMATOPOIETIC_AND_LYMPHOID_TISSUE
32	ACH-000075	U87MG_CENTRAL_NERVOUS_SYSTEM
33	ACH-000076	NCO2_HAEMATOPOIETIC_AND_LYMPHOID_TISSUE
34	ACH-000077	MJ_HAEMATOPOIETIC_AND_LYMPHOID_TISSUE
35	ACH-000078	MHHNB11_AUTONOMIC_GANGLIA
36	ACH-000082	G292CLONEA141B1_BONE
37	ACH-000085	T3M4_PANCREAS
38	ACH-000086	ACCMESO1_PLEURA
39	ACH-000087	SKES1_BONE
40	ACH-000090	PC3_PROSTATE
41	ACH-000093	PANC0504_PANCREAS
42	ACH-000094	HPAFII_PANCREAS
43	ACH-000095	D341MED_CENTRAL_NERVOUS_SYSTEM
44	ACH-000096	G401_SOFT_TISSUE
45	ACH-000097	ZR751_BREAST
46	ACH-000098	GAMG_CENTRAL_NERVOUS_SYSTEM
47	ACH-000099	SIMA_AUTONOMIC_GANGLIA
48	ACH-000100	RH41_SOFT_TISSUE
49	ACH-000101	KE37_HAEMATOPOIETIC_AND_LYMPHOID_TISSUE
50	ACH-000103	CAOV4_OVARY
51	ACH-000106	JVM2_HAEMATOPOIETIC_AND_LYMPHOID_TISSUE
52	ACH-000108	KP3_PANCREAS
53	ACH-000111	HCC1187_BREAST
54	ACH-000113	OCIAML2_HAEMATOPOIETIC_AND_LYMPHOID_TISSUE
55	ACH-000114	SU8686_PANCREAS
56	ACH-000115	VCAP_PROSTATE
57	ACH-000116	OAW28_OVARY
58	ACH-000118	HUPT3_PANCREAS
59	ACH-000120	CHP212_AUTONOMIC_GANGLIA
60	ACH-000123	COV434_OVARY
61	ACH-000124	OCILY19_HAEMATOPOIETIC_AND_LYMPHOID_TISSUE
62	ACH-000127	SLR20_KIDNEY
63	ACH-000128	LN319_CENTRAL_NERVOUS_SYSTEM
64	ACH-000132	JHOS2_OVARY
65	ACH-000133	HS729_SOFT_TISSUE
66	ACH-000138	CFPAC1_PANCREAS
67	ACH-000139	PANC0327_PANCREAS
68	ACH-000141	SNU308_BILIARY_TRACT
69	ACH-000142	CAL29_URINARY_TRACT
70	ACH-000144	RERFGC1B_STOMACH
71	ACH-000146	THP1_HAEMATOPOIETIC_AND_LYMPHOID_TISSUE
72	ACH-000147	T47D_BREAST
73	ACH-000148	HS578T_BREAST
74	ACH-000149	SKNSH_AUTONOMIC_GANGLIA
75	ACH-000151	JM1_HAEMATOPOIETIC_AND_LYMPHOID_TISSUE
76	ACH-000152	M059K_CENTRAL_NERVOUS_SYSTEM
77	ACH-000153	NCIH2052_PLEURA
78	ACH-000155	SW1990_PANCREAS
79	ACH-000159	OSRC2_KIDNEY
80	ACH-000161	CORL105_LUNG
81	ACH-000164	PANC1_PANCREAS
82	ACH-000168	NOMO1_HAEMATOPOIETIC_AND_LYMPHOID_TISSUE
83	ACH-000169	RD_SOFT_TISSUE
84	ACH-000176	LOUNH91_LUNG
85	ACH-000178	HS766T_PANCREAS
86	ACH-000181	SCC9_UPPER_AERODIGESTIVE_TRACT
87	ACH-000182	SNU869_BILIARY_TRACT
88	ACH-000183	L363_HAEMATOPOIETIC_AND_LYMPHOID_TISSUE
89	ACH-000187	CORL311_LUNG
90	ACH-000188	SCC25_UPPER_AERODIGESTIVE_TRACT
91	ACH-000189	RCC10RGB_KIDNEY
92	ACH-000190	HDMYZ_HAEMATOPOIETIC_AND_LYMPHOID_TISSUE
93	ACH-000191	BHT101_THYROID
94	ACH-000192	MFE280_ENDOMETRIUM
95	ACH-000195	SET2_HAEMATOPOIETIC_AND_LYMPHOID_TISSUE
96	ACH-000198	EOL1_HAEMATOPOIETIC_AND_LYMPHOID_TISSUE
97	ACH-000200	NMCG1_CENTRAL_NERVOUS_SYSTEM
98	ACH-000202	COLO320_LARGE_INTESTINE
99	ACH-000203	NH6_AUTONOMIC_GANGLIA
100	ACH-000204	LP1_HAEMATOPOIETIC_AND_LYMPHOID_TISSUE
101	ACH-000207	DETROIT562_UPPER_AERODIGESTIVE_TRACT
102	ACH-000208	U178_CENTRAL_NERVOUS_SYSTEM
103	ACH-000209	SNU1079_BILIARY_TRACT
104	ACH-000210	CADOES1_BONE
105	ACH-000211	DAOY_CENTRAL_NERVOUS_SYSTEM
106	ACH-000212	CAL120_BREAST
107	ACH-000213	HUPT4_PANCREAS
108	ACH-000215	LN382_CENTRAL_NERVOUS_SYSTEM
109	ACH-000216	JHESOAD1_OESOPHAGUS
110	ACH-000217	JHH6_LIVER
111	ACH-000219	A375_SKIN
112	ACH-000221	SNU398_LIVER
113	ACH-000222	ASPC1_PANCREAS
114	ACH-000223	HCC1937_BREAST
115	ACH-000226	SUPM2_HAEMATOPOIETIC_AND_LYMPHOID_TISSUE
116	ACH-000227	KPNYN_AUTONOMIC_GANGLIA
117	ACH-000228	BICR31_UPPER_AERODIGESTIVE_TRACT
118	ACH-000231	KALS1_CENTRAL_NERVOUS_SYSTEM
119	ACH-000232	U251MG_CENTRAL_NERVOUS_SYSTEM
120	ACH-000233	DEL_HAEMATOPOIETIC_AND_LYMPHOID_TISSUE
121	ACH-000234	CAKI2_KIDNEY
122	ACH-000235	PANC0403_PANCREAS
123	ACH-000237	JHOM1_OVARY
124	ACH-000238	SCC4_UPPER_AERODIGESTIVE_TRACT
125	ACH-000239	HUG1N_STOMACH
126	ACH-000242	RT4_URINARY_TRACT
127	ACH-000243	DANG_PANCREAS
128	ACH-000244	DKMG_CENTRAL_NERVOUS_SYSTEM
129	ACH-000247	OCUM1_STOMACH
130	ACH-000248	AU565_BREAST
131	ACH-000249	CL11_LARGE_INTESTINE
132	ACH-000250	KMRC20_KIDNEY
133	ACH-000252	LS1034_LARGE_INTESTINE
134	ACH-000255	LMSU_STOMACH
135	ACH-000256	COV318_OVARY
136	ACH-000257	CORL279_LUNG
137	ACH-000258	DU4475_BREAST
138	ACH-000259	KELLY_AUTONOMIC_GANGLIA
139	ACH-000260	SKNAS_AUTONOMIC_GANGLIA
140	ACH-000262	UOK101_KIDNEY
141	ACH-000263	KASUMI1_HAEMATOPOIETIC_AND_LYMPHOID_TISSUE
142	ACH-000264	CALU6_LUNG
143	ACH-000265	KP4_PANCREAS
144	ACH-000266	SNU213_PANCREAS
145	ACH-000268	SNU245_BILIARY_TRACT
146	ACH-000269	AM38_CENTRAL_NERVOUS_SYSTEM
147	ACH-000271	SUDHL10_HAEMATOPOIETIC_AND_LYMPHOID_TISSUE
148	ACH-000272	SLR24_KIDNEY
149	ACH-000273	SF539_CENTRAL_NERVOUS_SYSTEM
150	ACH-000274	HS852T_SKIN
151	ACH-000276	HCC38_BREAST
152	ACH-000277	HCC1419_BREAST
153	ACH-000278	COV362_OVARY
154	ACH-000279	EWS502_BONE
155	ACH-000280	SNU840_OVARY
156	ACH-000281	KP2_PANCREAS
157	ACH-000286	SNU1033_LARGE_INTESTINE
158	ACH-000288	BT549_BREAST
159	ACH-000290	NCIH209_LUNG
160	ACH-000291	OV90_OVARY
161	ACH-000292	NCIH841_LUNG
162	ACH-000293	KLE_ENDOMETRIUM
163	ACH-000294	NB4_HAEMATOPOIETIC_AND_LYMPHOID_TISSUE
164	ACH-000295	EM2_HAEMATOPOIETIC_AND_LYMPHOID_TISSUE
165	ACH-000296	OUMS23_LARGE_INTESTINE
166	ACH-000302	SNU1077_ENDOMETRIUM
167	ACH-000303	SNU5_STOMACH
168	ACH-000304	WM115_SKIN
169	ACH-000305	ECGI10_OESOPHAGUS
170	ACH-000307	PK1_PANCREAS
171	ACH-000308	EFO21_OVARY
172	ACH-000310	IMR32_AUTONOMIC_GANGLIA
173	ACH-000311	NCIH2122_LUNG
174	ACH-000312	SKNBE2_AUTONOMIC_GANGLIA
175	ACH-000313	KMRC3_KIDNEY
176	ACH-000315	KARPAS422_HAEMATOPOIETIC_AND_LYMPHOID_TISSUE
177	ACH-000317	TUHR14TKB_KIDNEY
178	ACH-000318	TE10_OESOPHAGUS
179	ACH-000319	MPP89_PLEURA
180	ACH-000320	PSN1_PANCREAS
181	ACH-000322	HT144_SKIN
182	ACH-000324	JHOC5_OVARY
183	ACH-000325	SNU620_STOMACH
184	ACH-000326	JURLMK1_HAEMATOPOIETIC_AND_LYMPHOID_TISSUE
185	ACH-000329	CCFSTTG1_CENTRAL_NERVOUS_SYSTEM
186	ACH-000330	EFM19_BREAST
187	ACH-000331	ISTMES2_PLEURA
188	ACH-000332	YAPC_PANCREAS
189	ACH-000334	DB_HAEMATOPOIETIC_AND_LYMPHOID_TISSUE
190	ACH-000336	OCIAML3_HAEMATOPOIETIC_AND_LYMPHOID_TISSUE
191	ACH-000338	SR786_HAEMATOPOIETIC_AND_LYMPHOID_TISSUE
192	ACH-000341	SKNFI_AUTONOMIC_GANGLIA
193	ACH-000343	NCIH522_LUNG
194	ACH-000345	KPNRTBM1_AUTONOMIC_GANGLIA
195	ACH-000346	JVM3_HAEMATOPOIETIC_AND_LYMPHOID_TISSUE
196	ACH-000348	RPMI7951_SKIN
197	ACH-000350	COLO678_LARGE_INTESTINE
198	ACH-000352	HCC1428_BREAST
199	ACH-000354	CAPAN1_PANCREAS
200	ACH-000355	NCIH82_LUNG
201	ACH-000356	MKN45_STOMACH
202	ACH-000359	MG63_BONE
203	ACH-000361	SKHEP1_LIVER
204	ACH-000362	MOLM13_HAEMATOPOIETIC_AND_LYMPHOID_TISSUE
205	ACH-000363	SKMM2_HAEMATOPOIETIC_AND_LYMPHOID_TISSUE
206	ACH-000364	U2OS_BONE
207	ACH-000365	SUDHL4_HAEMATOPOIETIC_AND_LYMPHOID_TISSUE
208	ACH-000366	SKNDZ_AUTONOMIC_GANGLIA
209	ACH-000367	NCIH226_LUNG
210	ACH-000368	SNU1105_CENTRAL_NERVOUS_SYSTEM
211	ACH-000370	SNU626_CENTRAL_NERVOUS_SYSTEM
212	ACH-000371	RL_HAEMATOPOIETIC_AND_LYMPHOID_TISSUE
213	ACH-000373	SKM1_HAEMATOPOIETIC_AND_LYMPHOID_TISSUE
214	ACH-000374	HCC1143_BREAST
215	ACH-000375	G402_SOFT_TISSUE
216	ACH-000376	SF295_CENTRAL_NERVOUS_SYSTEM
217	ACH-000377	SNU478_BILIARY_TRACT
218	ACH-000378	NCIH647_LUNG
219	ACH-000381	T84_LARGE_INTESTINE
220	ACH-000383	OE33_OESOPHAGUS
221	ACH-000387	TF1_HAEMATOPOIETIC_AND_LYMPHOID_TISSUE
222	ACH-000389	H4_CENTRAL_NERVOUS_SYSTEM
223	ACH-000390	LUDLU1_LUNG
224	ACH-000391	MHHES1_BONE
225	ACH-000393	HLF_LIVER
226	ACH-000395	NCIH520_LUNG
227	ACH-000396	J82_URINARY_TRACT
228	ACH-000397	TEN_ENDOMETRIUM
229	ACH-000398	RI1_HAEMATOPOIETIC_AND_LYMPHOID_TISSUE
230	ACH-000401	COLO800_SKIN
231	ACH-000402	BL70_HAEMATOPOIETIC_AND_LYMPHOID_TISSUE
232	ACH-000403	NCIH747_LARGE_INTESTINE
233	ACH-000404	K029AX_SKIN
234	ACH-000405	MEC1_HAEMATOPOIETIC_AND_LYMPHOID_TISSUE
235	ACH-000406	U937_HAEMATOPOIETIC_AND_LYMPHOID_TISSUE
236	ACH-000408	TE5_OESOPHAGUS
237	ACH-000414	NCIH1944_LUNG
238	ACH-000415	BICR6_UPPER_AERODIGESTIVE_TRACT
239	ACH-000416	NCIH838_LUNG
240	ACH-000417	PANC0813_PANCREAS
241	ACH-000420	SNU449_LIVER
242	ACH-000421	SW837_LARGE_INTESTINE
243	ACH-000422	SNU475_LIVER
244	ACH-000424	TC71_BONE
245	ACH-000425	UACC62_SKIN
246	ACH-000427	NCIN87_STOMACH
247	ACH-000430	TYKNU_OVARY
248	ACH-000431	NCIH1694_LUNG
249	ACH-000433	CAKI1_KIDNEY
250	ACH-000434	NCIH1915_LUNG
251	ACH-000435	EFE184_ENDOMETRIUM
252	ACH-000437	SW1088_CENTRAL_NERVOUS_SYSTEM
253	ACH-000438	LU65_LUNG
254	ACH-000441	SH4_SKIN
255	ACH-000442	RERFLCSQ1_LUNG
256	ACH-000444	LU99_LUNG
257	ACH-000445	KNS60_CENTRAL_NERVOUS_SYSTEM
258	ACH-000446	KPNSI9S_AUTONOMIC_GANGLIA
259	ACH-000448	NCIH1666_LUNG
260	ACH-000450	MELHO_SKIN
261	ACH-000452	TE8_OESOPHAGUS
262	ACH-000454	HCC95_LUNG
263	ACH-000456	BCPAP_THYROID
264	ACH-000458	CJM_SKIN
265	ACH-000459	TUHR10TKB_KIDNEY
266	ACH-000460	SNU8_OVARY
267	ACH-000461	SNU1196_BILIARY_TRACT
268	ACH-000463	NCIH460_LUNG
269	ACH-000466	SNU216_STOMACH
270	ACH-000467	HCC56_LARGE_INTESTINE
271	ACH-000469	YH13_CENTRAL_NERVOUS_SYSTEM
272	ACH-000470	SW1463_LARGE_INTESTINE
273	ACH-000471	LI7_LIVER
274	ACH-000472	HSC2_UPPER_AERODIGESTIVE_TRACT
275	ACH-000473	RT112_URINARY_TRACT
276	ACH-000475	HUH1_LIVER
277	ACH-000476	JHH4_LIVER
278	ACH-000477	MALME3M_SKIN
279	ACH-000478	SNU387_LIVER
280	ACH-000479	KNS81_CENTRAL_NERVOUS_SYSTEM
281	ACH-000480	HUH7_LIVER
282	ACH-000481	NCIH2170_LUNG
283	ACH-000483	SNU182_LIVER
284	ACH-000484	VMRCRCW_KIDNEY
285	ACH-000485	GSU_STOMACH
286	ACH-000486	KU1919_URINARY_TRACT
287	ACH-000487	F36P_HAEMATOPOIETIC_AND_LYMPHOID_TISSUE
288	ACH-000488	TE11_OESOPHAGUS
289	ACH-000489	SW1116_LARGE_INTESTINE
290	ACH-000491	NCIH716_LARGE_INTESTINE
291	ACH-000495	TUHR4TKB_KIDNEY
292	ACH-000498	KO52_HAEMATOPOIETIC_AND_LYMPHOID_TISSUE
293	ACH-000499	EW8_BONE
294	ACH-000500	SNU46_UPPER_AERODIGESTIVE_TRACT
295	ACH-000501	LS123_LARGE_INTESTINE
296	ACH-000502	TCCPAN2_PANCREAS
297	ACH-000503	BICR16_UPPER_AERODIGESTIVE_TRACT
298	ACH-000504	SNB75_CENTRAL_NERVOUS_SYSTEM
299	ACH-000505	RKN_SOFT_TISSUE
300	ACH-000507	KE39_STOMACH
301	ACH-000511	CALU1_LUNG
302	ACH-000514	NCIH1092_LUNG
303	ACH-000515	HCC33_LUNG
304	ACH-000516	CAL78_BONE
305	ACH-000517	SNU410_PANCREAS
306	ACH-000518	CAL33_UPPER_AERODIGESTIVE_TRACT
307	ACH-000519	PEER_HAEMATOPOIETIC_AND_LYMPHOID_TISSUE
308	ACH-000521	NCIH2030_LUNG
309	ACH-000522	UMUC3_URINARY_TRACT
310	ACH-000524	KURAMOCHI_OVARY
311	ACH-000525	NCIH2171_LUNG
312	ACH-000527	OVISE_OVARY
313	ACH-000528	ABC1_LUNG
314	ACH-000532	SNU61_LARGE_INTESTINE
315	ACH-000535	BXPC3_PANCREAS
316	ACH-000537	SNU761_LIVER
317	ACH-000541	KMS34_HAEMATOPOIETIC_AND_LYMPHOID_TISSUE
318	ACH-000542	HEYA8_OVARY
319	ACH-000544	OE21_OESOPHAGUS
320	ACH-000545	VMCUB1_URINARY_TRACT
321	ACH-000546	HSC4_UPPER_AERODIGESTIVE_TRACT
322	ACH-000547	HT1197_URINARY_TRACT
323	ACH-000548	BHY_UPPER_AERODIGESTIVE_TRACT
324	ACH-000549	SNU1076_UPPER_AERODIGESTIVE_TRACT
325	ACH-000550	IGR39_SKIN
326	ACH-000551	K562_HAEMATOPOIETIC_AND_LYMPHOID_TISSUE
327	ACH-000552	HT29_LARGE_INTESTINE
328	ACH-000554	UACC893_BREAST
329	ACH-000557	AML193_HAEMATOPOIETIC_AND_LYMPHOID_TISSUE
330	ACH-000558	A172_CENTRAL_NERVOUS_SYSTEM
331	ACH-000559	NCIH1836_LUNG
332	ACH-000561	TT_OESOPHAGUS
333	ACH-000562	HCC78_LUNG
334	ACH-000563	EBC1_LUNG
335	ACH-000565	RCM1_LARGE_INTESTINE
336	ACH-000567	ST486_HAEMATOPOIETIC_AND_LYMPHOID_TISSUE
337	ACH-000569	ISTMES1_PLEURA
338	ACH-000570	YKG1_CENTRAL_NERVOUS_SYSTEM
339	ACH-000573	MDAMB436_BREAST
340	ACH-000576	KMS27_HAEMATOPOIETIC_AND_LYMPHOID_TISSUE
341	ACH-000577	JHH2_LIVER
342	ACH-000579	UACC257_SKIN
343	ACH-000580	C32_SKIN
344	ACH-000581	SNU16_STOMACH
345	ACH-000583	MC116_HAEMATOPOIETIC_AND_LYMPHOID_TISSUE
346	ACH-000584	JHOS4_OVARY
347	ACH-000585	EPLC272H_LUNG
348	ACH-000587	NCIH1975_LUNG
349	ACH-000588	KMS26_HAEMATOPOIETIC_AND_LYMPHOID_TISSUE
350	ACH-000589	NCIH1437_LUNG
351	ACH-000591	LN235_CENTRAL_NERVOUS_SYSTEM
352	ACH-000592	TM31_CENTRAL_NERVOUS_SYSTEM
353	ACH-000593	BC3C_URINARY_TRACT
354	ACH-000595	LN229_CENTRAL_NERVOUS_SYSTEM
355	ACH-000596	LCLC97TM1_LUNG
356	ACH-000599	PATU8902_PANCREAS
357	ACH-000601	MIAPACA2_PANCREAS
358	ACH-000602	M07E_HAEMATOPOIETIC_AND_LYMPHOID_TISSUE
359	ACH-000604	KYO1_HAEMATOPOIETIC_AND_LYMPHOID_TISSUE
360	ACH-000605	TE6_OESOPHAGUS
361	ACH-000606	PECAPJ34CLONEC12_UPPER_AERODIGESTIVE_TRACT
362	ACH-000607	KYM1_SOFT_TISSUE
363	ACH-000608	COV644_OVARY
364	ACH-000614	RVH421_SKIN
365	ACH-000616	HS746T_STOMACH
366	ACH-000619	PECAPJ15_UPPER_AERODIGESTIVE_TRACT
367	ACH-000620	JHH1_LIVER
368	ACH-000621	MDAMB157_BREAST
369	ACH-000622	KNS42_CENTRAL_NERVOUS_SYSTEM
370	ACH-000623	SNU201_CENTRAL_NERVOUS_SYSTEM
371	ACH-000624	HCC1806_BREAST
372	ACH-000627	LCLC103H_LUNG
373	ACH-000630	YD8_UPPER_AERODIGESTIVE_TRACT
374	ACH-000631	KS1_CENTRAL_NERVOUS_SYSTEM
375	ACH-000632	HS944T_SKIN
376	ACH-000633	FU97_STOMACH
377	ACH-000634	LN340_CENTRAL_NERVOUS_SYSTEM
378	ACH-000637	KYSE520_OESOPHAGUS
379	ACH-000638	NCIH441_LUNG
380	ACH-000639	NCIH211_LUNG
381	ACH-000646	OVMANA_OVARY
382	ACH-000647	TE1_OESOPHAGUS
383	ACH-000648	NCIH28_PLEURA
384	ACH-000651	SW620_LARGE_INTESTINE
385	ACH-000652	SUIT2_PANCREAS
386	ACH-000653	JJN3_HAEMATOPOIETIC_AND_LYMPHOID_TISSUE
387	ACH-000654	RAJI_HAEMATOPOIETIC_AND_LYMPHOID_TISSUE
388	ACH-000655	SF268_CENTRAL_NERVOUS_SYSTEM
389	ACH-000656	SUDHL8_HAEMATOPOIETIC_AND_LYMPHOID_TISSUE
390	ACH-000657	A2780_OVARY
391	ACH-000660	SUDHL5_HAEMATOPOIETIC_AND_LYMPHOID_TISSUE
392	ACH-000661	WM1799_SKIN
393	ACH-000662	CORL23_LUNG
394	ACH-000663	OVTOKO_OVARY
395	ACH-000664	SUDHL1_HAEMATOPOIETIC_AND_LYMPHOID_TISSUE
396	ACH-000665	SKMES1_LUNG
397	ACH-000666	NCIH1355_LUNG
398	ACH-000667	HCC44_LUNG
399	ACH-000668	HCC70_BREAST
400	ACH-000671	HUH6_LIVER
401	ACH-000672	IALM_LUNG
402	ACH-000673	LN443_CENTRAL_NERVOUS_SYSTEM
403	ACH-000677	SW1573_LUNG
404	ACH-000681	A549_LUNG
405	ACH-000683	SNU503_LARGE_INTESTINE
406	ACH-000684	KMRC1_KIDNEY
407	ACH-000685	L33_PANCREAS
408	ACH-000693	KYSE180_OESOPHAGUS
409	ACH-000694	TE9_OESOPHAGUS
410	ACH-000695	CORL47_LUNG
411	ACH-000696	OVCAR8_OVARY
412	ACH-000697	A3KAW_HAEMATOPOIETIC_AND_LYMPHOID_TISSUE
413	ACH-000698	DMS53_LUNG
414	ACH-000699	HCC1395_BREAST
415	ACH-000701	RMUGS_OVARY
416	ACH-000702	L1236_HAEMATOPOIETIC_AND_LYMPHOID_TISSUE
417	ACH-000704	OAW42_OVARY
418	ACH-000706	EKVX_LUNG
419	ACH-000709	KMRC2_KIDNEY
420	ACH-000711	JIMT1_BREAST
421	ACH-000713	CAOV3_OVARY
422	ACH-000714	KMS11_HAEMATOPOIETIC_AND_LYMPHOID_TISSUE
423	ACH-000716	TT2609C02_THYROID
424	ACH-000717	COLO680N_OESOPHAGUS
425	ACH-000718	NCIH2291_LUNG
426	ACH-000719	RMGI_OVARY
427	ACH-000720	TCCSUP_URINARY_TRACT
428	ACH-000721	HMC18_BREAST
429	ACH-000722	SNUC1_LARGE_INTESTINE
430	ACH-000724	HT1376_URINARY_TRACT
431	ACH-000725	HCC202_BREAST
432	ACH-000732	PECAPJ41CLONED2_UPPER_AERODIGESTIVE_TRACT
433	ACH-000734	JHH5_LIVER
434	ACH-000735	PECAPJ49_UPPER_AERODIGESTIVE_TRACT
435	ACH-000736	SNU601_STOMACH
436	ACH-000738	GB1_CENTRAL_NERVOUS_SYSTEM
437	ACH-000739	HEPG2_LIVER
438	ACH-000740	A253_SALIVARY_GLAND
439	ACH-000746	GSS_STOMACH
440	ACH-000747	NCIH1703_LUNG
441	ACH-000748	SJSA1_BONE
442	ACH-000749	DMS273_LUNG
443	ACH-000753	JMSU1_URINARY_TRACT
444	ACH-000754	L428_HAEMATOPOIETIC_AND_LYMPHOID_TISSUE
445	ACH-000756	GI1_CENTRAL_NERVOUS_SYSTEM
446	ACH-000758	MKN74_STOMACH
447	ACH-000760	LNZ308_CENTRAL_NERVOUS_SYSTEM
448	ACH-000762	YD38_UPPER_AERODIGESTIVE_TRACT
449	ACH-000763	MM1S_HAEMATOPOIETIC_AND_LYMPHOID_TISSUE
450	ACH-000764	SH10TC_STOMACH
451	ACH-000765	WM983B_SKIN
452	ACH-000766	NCIH1648_LUNG
453	ACH-000767	NCIH526_LUNG
454	ACH-000769	LK2_LUNG
455	ACH-000770	P31FUJ_HAEMATOPOIETIC_AND_LYMPHOID_TISSUE
456	ACH-000771	BICR56_UPPER_AERODIGESTIVE_TRACT
457	ACH-000773	KIJK_HAEMATOPOIETIC_AND_LYMPHOID_TISSUE
458	ACH-000774	RERFLCAD2_LUNG
459	ACH-000775	NCIH727_LUNG
460	ACH-000776	ONS76_CENTRAL_NERVOUS_SYSTEM
461	ACH-000777	KYSE30_OESOPHAGUS
462	ACH-000778	HSC3_UPPER_AERODIGESTIVE_TRACT
463	ACH-000781	NCIH2023_LUNG
464	ACH-000782	SEM_HAEMATOPOIETIC_AND_LYMPHOID_TISSUE
465	ACH-000783	CAMA1_BREAST
466	ACH-000784	KYSE70_OESOPHAGUS
467	ACH-000785	NCIH2126_LUNG
468	ACH-000787	LXF289_LUNG
469	ACH-000788	A2058_SKIN
470	ACH-000790	SHP77_LUNG
471	ACH-000791	RERFLCAD1_LUNG
472	ACH-000792	BFTC909_KIDNEY
473	ACH-000793	KATOIII_STOMACH
474	ACH-000794	BICR22_UPPER_AERODIGESTIVE_TRACT
475	ACH-000796	MCAS_OVARY
476	ACH-000798	CL40_LARGE_INTESTINE
477	ACH-000799	HS695T_SKIN
478	ACH-000800	NCIH446_LUNG
479	ACH-000801	HS936T_SKIN
480	ACH-000802	BFTC905_URINARY_TRACT
481	ACH-000804	NB1_AUTONOMIC_GANGLIA
482	ACH-000805	COLO679_SKIN
483	ACH-000807	SNU738_CENTRAL_NERVOUS_SYSTEM
484	ACH-000809	KYSE410_OESOPHAGUS
485	ACH-000810	SKMEL30_SKIN
486	ACH-000811	SKOV3_OVARY
487	ACH-000817	RPMI8226_HAEMATOPOIETIC_AND_LYMPHOID_TISSUE
488	ACH-000819	LN18_CENTRAL_NERVOUS_SYSTEM
489	ACH-000820	SW403_LARGE_INTESTINE
490	ACH-000821	EJM_HAEMATOPOIETIC_AND_LYMPHOID_TISSUE
491	ACH-000822	SKMEL24_SKIN
492	ACH-000823	KYSE140_OESOPHAGUS
493	ACH-000824	KYSE510_OESOPHAGUS
494	ACH-000826	CAL12T_LUNG
495	ACH-000827	WM793_SKIN
496	ACH-000829	HUNS1_HAEMATOPOIETIC_AND_LYMPHOID_TISSUE
497	ACH-000831	HEC50B_ENDOMETRIUM
498	ACH-000832	CAL27_UPPER_AERODIGESTIVE_TRACT
499	ACH-000833	RH30_SOFT_TISSUE
500	ACH-000834	UMUC1_URINARY_TRACT
501	ACH-000835	GCT_SOFT_TISSUE
502	ACH-000836	YD15_SALIVARY_GLAND
503	ACH-000838	AMO1_HAEMATOPOIETIC_AND_LYMPHOID_TISSUE
504	ACH-000839	SCABER_URINARY_TRACT
505	ACH-000840	HCC366_LUNG
506	ACH-000841	NCIH2087_LUNG
507	ACH-000843	HARA_LUNG
508	ACH-000845	NCIH1373_LUNG
509	ACH-000846	FADU_UPPER_AERODIGESTIVE_TRACT
510	ACH-000847	HGC27_STOMACH
511	ACH-000848	JHH7_LIVER
512	ACH-000849	MDAMB468_BREAST
513	ACH-000851	MORCPR_LUNG
514	ACH-000853	NCIH661_LUNG
515	ACH-000855	KYSE150_OESOPHAGUS
516	ACH-000856	CAL51_BREAST
517	ACH-000858	KNS62_LUNG
518	ACH-000859	HCC1954_BREAST
519	ACH-000860	NCIH358_LUNG
520	ACH-000861	HOP62_LUNG
521	ACH-000862	KMBC2_URINARY_TRACT
522	ACH-000863	DBTRG05MG_CENTRAL_NERVOUS_SYSTEM
523	ACH-000864	COLO684_ENDOMETRIUM
524	ACH-000865	KYSE450_OESOPHAGUS
525	ACH-000866	NCIH1048_LUNG
526	ACH-000867	CHAGOK1_LUNG
527	ACH-000869	NCIH1568_LUNG
528	ACH-000871	NCIH510_LUNG
529	ACH-000873	KYSE270_OESOPHAGUS
530	ACH-000874	RS411_HAEMATOPOIETIC_AND_LYMPHOID_TISSUE
531	ACH-000876	MDAMB415_BREAST
532	ACH-000878	HCC15_LUNG
533	ACH-000879	MFE296_ENDOMETRIUM
534	ACH-000880	AGS_STOMACH
535	ACH-000881	MELJUSO_SKIN
536	ACH-000882	IGR1_SKIN
537	ACH-000884	MDAMB435S_SKIN
538	ACH-000885	TOV21G_OVARY
539	ACH-000886	NCIH2009_LUNG
540	ACH-000887	SF172_CENTRAL_NERVOUS_SYSTEM
541	ACH-000888	NCIH1793_LUNG
542	ACH-000889	KMM1_HAEMATOPOIETIC_AND_LYMPHOID_TISSUE
543	ACH-000890	SW1271_LUNG
544	ACH-000894	NCIH1869_LUNG
545	ACH-000898	SNU719_STOMACH
546	ACH-000899	WM88_SKIN
547	ACH-000900	NCIH23_LUNG
548	ACH-000901	HCC1359_LUNG
549	ACH-000903	FTC133_THYROID
550	ACH-000907	SNU349_KIDNEY
551	ACH-000910	MDAMB453_BREAST
552	ACH-000911	NUGC3_STOMACH
553	ACH-000912	NCIH2286_LUNG
554	ACH-000913	ESS1_ENDOMETRIUM
555	ACH-000914	HT_HAEMATOPOIETIC_AND_LYMPHOID_TISSUE
556	ACH-000915	IPC298_SKIN
557	ACH-000916	NCIH1573_LUNG
558	ACH-000917	TE4_OESOPHAGUS
559	ACH-000919	IM95_STOMACH
560	ACH-000920	CMLT1_HAEMATOPOIETIC_AND_LYMPHOID_TISSUE
561	ACH-000922	RCHACV_HAEMATOPOIETIC_AND_LYMPHOID_TISSUE
562	ACH-000924	NCIH2172_LUNG
563	ACH-000926	HT55_LARGE_INTESTINE
564	ACH-000928	JHUEM1_ENDOMETRIUM
565	ACH-000929	NCIH2110_LUNG
566	ACH-000932	SNU1_STOMACH
567	ACH-000934	MDAMB361_BREAST
568	ACH-000935	MDST8_LARGE_INTESTINE
569	ACH-000936	EFO27_OVARY
570	ACH-000937	PF382_HAEMATOPOIETIC_AND_LYMPHOID_TISSUE
571	ACH-000938	NALM6_HAEMATOPOIETIC_AND_LYMPHOID_TISSUE
572	ACH-000939	SKUT1_SOFT_TISSUE
573	ACH-000941	HEC1B_ENDOMETRIUM
574	ACH-000943	RKO_LARGE_INTESTINE
575	ACH-000944	NAMALWA_HAEMATOPOIETIC_AND_LYMPHOID_TISSUE
576	ACH-000945	NCIH650_LUNG
577	ACH-000946	HEC265_ENDOMETRIUM
578	ACH-000947	OVK18_OVARY
579	ACH-000950	LOVO_LARGE_INTESTINE
580	ACH-000953	SUPT1_HAEMATOPOIETIC_AND_LYMPHOID_TISSUE
581	ACH-000957	LS180_LARGE_INTESTINE
582	ACH-000958	SW48_LARGE_INTESTINE
583	ACH-000959	SNUC4_LARGE_INTESTINE
584	ACH-000960	REH_HAEMATOPOIETIC_AND_LYMPHOID_TISSUE
585	ACH-000961	ISHIKAWAHERAKLIO02ER_ENDOMETRIUM
586	ACH-000962	OC314_OVARY
587	ACH-000963	CCK81_LARGE_INTESTINE
588	ACH-000965	RL952_ENDOMETRIUM
589	ACH-000966	IGROV1_OVARY
590	ACH-000968	COLO792_SKIN
591	ACH-000969	KM12_LARGE_INTESTINE
592	ACH-000970	SNUC5_LARGE_INTESTINE
593	ACH-000971	HCT116_LARGE_INTESTINE
594	ACH-000972	HEC151_ENDOMETRIUM
595	ACH-000974	SNGM_ENDOMETRIUM
596	ACH-000976	HUCCT1_BILIARY_TRACT
597	ACH-000977	LNCAPCLONEFGC_PROSTATE
598	ACH-000978	EN_ENDOMETRIUM
599	ACH-000979	DU145_PROSTATE
600	ACH-000980	NCIH1155_LUNG
601	ACH-000983	KCL22_HAEMATOPOIETIC_AND_LYMPHOID_TISSUE
602	ACH-000984	HEC6_ENDOMETRIUM
603	ACH-000985	LS411N_LARGE_INTESTINE
604	ACH-000986	HT115_LARGE_INTESTINE
605	ACH-000988	MFE319_ENDOMETRIUM
606	ACH-000991	SNU81_LARGE_INTESTINE
607	ACH-000993	JHUEM7_ENDOMETRIUM
608	ACH-000994	HEC59_ENDOMETRIUM
609	ACH-000995	JURKAT_HAEMATOPOIETIC_AND_LYMPHOID_TISSUE
610	ACH-000996	HEC251_ENDOMETRIUM
611	ACH-000997	HCT15_LARGE_INTESTINE
612	ACH-001016	BECKER_CENTRAL_NERVOUS_SYSTEM
613	ACH-001036	CMK115_HAEMATOPOIETIC_AND_LYMPHOID_TISSUE
614	ACH-001048	COV504_OVARY
615	ACH-001061	DLD1_LARGE_INTESTINE
616	ACH-001067	F5_CENTRAL_NERVOUS_SYSTEM
617	ACH-001075	NCIH292_LUNG
618	ACH-001098	KCIMOH1_PANCREAS
619	ACH-001129	MONOMAC1_HAEMATOPOIETIC_AND_LYMPHOID_TISSUE
620	ACH-001145	OC316_OVARY
621	ACH-001183	RT11284_URINARY_TRACT
622	ACH-001188	SHSY5Y_AUTONOMIC_GANGLIA
623	ACH-001190	SKMEL2_SKIN
624	ACH-001194	SKRC31_KIDNEY
625	ACH-001239	WM2664_SKIN
626	ACH-001318	PLCPRF5_LIVER
627	ACH-001656	SKNO1_HAEMATOPOIETIC_AND_LYMPHOID_TISSUE
