## Supplementary File 2 for "A Framework for Benchmarking Pathway Reconstruction Algorithms"

#	DOID	Disease	# of GS nodes	# of Prize nodes	# of Overlapping Nodes
1	DOID:0014667	Disease of metabolism	634	243	28
2	DOID:0050117	Disease by infectious agent	24	5	0
3	DOID:0050451	Brugada syndrome	16	27	1
4	DOID:0050589	Inflammatory bowel disease	16	978	13
5	DOID:0050615	Respiratory system cancer	20	28	0
6	DOID:0050687	Cell type cancer	77	275	8
7	DOID:0050700	Cardiomyopathy	116	75	4
8	DOID:0060032	Autoimmune disease of musculoskeletal system	93	6	1
9	DOID:0060041	Autism spectrum disorder	36	608	2
10	DOID:0060085	Organ system benign neoplasm	11	6	0
11	DOID:0060224	Atrial fibrillation	16	1973	7
12	DOID:0060340	Ciliopathy	102	2	0
13	DOID:0060564	Spinal disease	27	26	0
14	DOID:0080001	Bone disease	194	54	7
15	DOID:0080005	Bone remodeling disease	26	34	0
16	DOID:10124	Corneal disease	32	16	4
17	DOID:10126	Keratoconus	15	116	6
18	DOID:10273	Heart conduction disease	34	10	0
19	DOID:10283	Prostate cancer	30	50	4
20	DOID:10487	Hirschsprungs disease	13	11	1
21	DOID:10584	Retinitis pigmentosa	106	12	2
22	DOID:10652	Alzheimers disease	25	658	8
23	DOID:10763	Hypertension	12	834	4
24	DOID:10871	Age related macular degeneration	31	297	23
25	DOID:1091	Tooth disease	31	20	0
26	DOID:11054	Urinary bladder cancer	21	74	1
27	DOID:114	Heart disease	152	273	1
28	DOID:11612	Polycystic ovary syndrome	17	63	16
29	DOID:1176	Bronchial disease	16	32	0
30	DOID:11984	Hypertrophic cardiomyopathy	19	297	3
31	DOID:1227	Neutropenia	10	20	1
32	DOID:12449	Aplastic anemia	46	9	0
33	DOID:1247	Blood coagulation disease	28	8	1
34	DOID:1287	Cardiovascular system disease	205	31	3
35	DOID:12930	Dilated cardiomyopathy	28	77	3
36	DOID:1324	Lung cancer	19	25	0
37	DOID:14330	Parkinsons disease	51	260	4
38	DOID:14566	Disease of cellular proliferation	463	20	4
39	DOID:1459	Hypothyroidism	17	572	3
40	DOID:150	Disease of mental health	114	72	1
41	DOID:1561	Cognitive disorder	18	9	1
42	DOID:1574	Alcohol use disorder	14	55	5
43	DOID:1579	Respiratory system disease	61	17	5
44	DOID:1612	Breast cancer	22	74	4
45	DOID:1686	Glaucoma	14	260	3
46	DOID:178	Vascular disease	57	21	0
47	DOID:17	Musculoskeletal system disease	540	16	1
48	DOID:1826	Epilepsy	322	47	3
49	DOID:1852	Intrahepatic cholestasis	18	52	2
50	DOID:1891	Optic nerve disease	14	5	0
51	DOID:18	Urinary system disease	102	17	1
52	DOID:1909	Melanoma	27	334	18
53	DOID:1924	Hypogonadism	22	138	0
54	DOID:2007	Degeneration of macula and posterior pole	31	60	10
55	DOID:2234	Focal epilepsy	11	13	0
56	DOID:2340	Craniosynostosis	31	3	0
57	DOID:2355	Anemia	93	26	1
58	DOID:2394	Ovarian cancer	13	3	0
59	DOID:2452	Thrombophilia	9	7	1
60	DOID:2559	Opiate dependence	18	7	0
61	DOID:2566	Corneal dystrophy	14	1	1
62	DOID:2723	Dermatitis	16	42	1
63	DOID:2742	Auditory system disease	136	14	0
64	DOID:2841	Asthma	14	1099	5
65	DOID:2843	Long qt syndrome	15	6	1
66	DOID:28	Endocrine system disease	169	27	1
67	DOID:2914	Immune system disease	189	35	1
68	DOID:2978	Carbohydrate metabolic disorder	198	13	1
69	DOID:302	Substance abuse	14	1181	4
70	DOID:303	Substance-related disorder	28	6	0
71	DOID:3082	Interstitial lung disease	22	58	9
72	DOID:332	Amyotrophic lateral sclerosis	42	88	4
73	DOID:3463	Breast disease	22	6	0
74	DOID:3627	Aortic aneurysm	16	80	2
75	DOID:365	Bladder disease	21	1	0
76	DOID:37	Skin disease	169	188	20
77	DOID:3856	Male reproductive organ cancer	30	39	1
78	DOID:409	Liver disease	11	101	4
79	DOID:4138	Bile duct disease	43	20	0
80	DOID:4194	Glucose metabolism disease	101	18	2
81	DOID:423	Myopathy	108	3	0
82	DOID:4448	Macular degeneration	34	52	10
83	DOID:4606	Bile duct cancer	25	6	0
84	DOID:480	Movement disease	53	19	0
85	DOID:48	Male reproductive system disease	32	7	0
86	DOID:4947	Cholangiocarcinoma	25	8	0
87	DOID:4	Disease	3638	63	16
88	DOID:50	Thyroid gland disease	23	9	1
89	DOID:520	Aortic disease	18	16	0
90	DOID:53	Pituitary gland disease	29	6	0
91	DOID:557	Kidney disease	65	64	6
92	DOID:5614	Eye disease	432	42	1
93	DOID:5679	Retinal disease	197	74	10
94	DOID:589	Congenital hemolytic anemia	42	11	1
95	DOID:6364	Migraine	17	423	16
96	DOID:654	Overnutrition	63	171	2
97	DOID:65	Connective tissue disease	307	45	2
98	DOID:676	Juvenile rheumatoid arthritis	25	99	13
99	DOID:7147	Ankylosing spondylitis	12	96	8
100	DOID:7148	Rheumatoid arthritis	28	682	16
101	DOID:74	Hematopoietic system disease	157	2	0
102	DOID:75	Lymphatic system disease	14	1	0
103	DOID:83	Cataract	96	192	1
104	DOID:8466	Retinal degeneration	165	10	2
105	DOID:848	Arthritis	45	10	1
106	DOID:850	Lung disease	44	9	0
107	DOID:863	Nervous system disease	1535	16	2
108	DOID:8692	Myeloid leukemia	16	9	0
109	DOID:870	Neuropathy	203	36	0
110	DOID:8778	Crohns disease	11	1252	10
111	DOID:9074	Systemic lupus erythematosus	24	775	12
112	DOID:9119	Acute myeloid leukemia	14	10	0
113	DOID:9120	Amyloidosis	62	17	0
114	DOID:9246	Cerebral amyloid angiopathy	11	9	0
115	DOID:9252	Amino acid metabolic disorder	68	3	0
116	DOID:9351	Diabetes mellitus	95	525	17
117	DOID:936	Brain disease	537	8	0
118	DOID:9406	Hypopituitarism	29	11	0
119	DOID:9553	Adrenal gland disease	13	2	0
120	DOID:9741	Biliary tract disease	43	23	0
121	DOID:9744	Type 1 diabetes mellitus	11	346	6
122	DOID:9835	Refractive error	11	661	2
123	DOID:986	Alopecia areata	35	55	10
124	DOID:9970	Obesity	63	353	5
