## Supplementary File 3 for "A Framework for Benchmarking Pathway Reconstruction Algorithms"

### Sheet: runtime-estimate
Algorithm	Coarse Grid Param combos	Fine Grid Param Combos	Total param combos (worst case)	Depmap	Panther	EGFR	DISEASES	Total jobs	Avg runtime (min)	CPU-hours	Set up jobs (min)	Wall time serial (hr)	Wall time @200 slots (hr)	Wall time @500 slots (hr)	Wall time @1000 slots (hr)	Avg mem/job (MB)	Avg mem/job (GB)
Dataset instances				627	70	1	124	822
APSP	1	0	1	627	70	1	0	698	1.23	14.309	1	25.9423	0.129712	0.0518847	0.0259423	677	0.677
BTB	1	0	1	627	70	1	0	698	4320	50256	1	50267.6	251.338	100.535	50.2676
Diamond	49	120	169	105963	11830	169	20956	138918	2.28	5278.88	1	7594.18	37.9709	15.1884	7.59418	781.837	0.781837
Domino	16	33	49	30723	3430	49	6076	40278	3.93	2638.21	1	3309.51	16.5475	6.61902	3.30951	1667.62	1.66762
MEO	12	23	35	21945	2450	35	0	24430	2.3	936.483	1	1343.65	6.71825	2.6873	1.34365	1490.75	1.49075
MCF	24	53	77	48279	5390	77	0	53746	5	4478.83	1	5374.6	26.873	10.7492	5.3746	474.545	0.474545
Netmix2	36	85	121	75867	8470	121	15004	99462	10	16577	1	18234.7	91.1735	36.4694	18.2347
OI1	240	1965	2205	1382535	154350	2205	273420	1812510	26	785421	1	815630	4078.15	1631.26	815.63	1329.1	1.3291
OI2	216	1115	1331	834537	93170	1331	165044	1094082	0.4	7293.88	1	25528.6	127.643	51.0572	25.5286	759.894	0.759894
Pathlinker	9	8	17	10659	1190	17	0	11866	5	988.833	1	1186.6	5.933	2.3732	1.1866	1710	1.71
RWR	24	53	77	48279	5390	77	9548	63294	0.419	442.003	1	1496.9	7.48452	2.99381	1.4969	789.542	0.789542
ResponseNet	8	7	15	9405	1050	15	0	10470	1.58333	276.292	1	450.792	2.25396	0.901583	0.450792	2147.25	2.14725
STRWR	24	53	77	48279	5390	77	0	53746	0.611167	547.463	1	1443.23	7.21615	2.88646	1.44323	1389.38	1.38938
TieDIE	12	18	30	18810	2100	30	0	20940	15	5235	1	5584	27.92	11.168	5.584
Complete total	672	3533	4205	2636535	294350	4205	490048	3425138		886556		937470	4687.35	1874.94	937.47
Summary
Total reconstruct jobs	3425138
Total CPU-hours (not on chtc)	886556
Total CPU-days (not on chtc)	36939.8
Wall time (serial, days)	39061.2
Wall time @200 slots (hr)	4687.35
Wall time @200 slots (days)	195.306
Wall time @500 slots (hr)	1874.94
Wall time @500 slots (days)	78.1225
Wall time @1000 slots (hr)	937.47
Wall time @1000 slots (days)	39.0612
All workflow steps in the worst case
Step	Jobs	everything else (not the reconstruct) runs in 6 -7 seconds
all	1
log_datasets	822
log_parameters	4205
merge_input	822
merge_gs	822
parse_output	3425138
prepare_input	10516
reconstruct	3425138
total	6867464
Notes
log_datasets, merge_input, merge_gs run once per dataset instance, sum of E2:H2
prepare_input runs once per (dataset instance x algorithm), sum(E2:H2) * 14 algorithms
log_parameters uses worst case total param combos across all algorithms (D17)
parse_output and reconstruct both equal total reconstruction jobs (I17)
Runtimes and mem usage for jobs (estimated on EGFR dataset with full interactome): Measured in seconds and mbs
log_datasets: n=1, n_completed=1, avg_runtime_s=7.0, min_runtime_s=7, max_runtime_s=7, avg_mem_MB=0.0, min_mem_MB=0, max_mem_MB=0
log_parameters: n=634, n_completed=634, avg_runtime_s=6.94794952681388, min_runtime_s=5, max_runtime_s=11, avg_mem_MB=99.24605678233438, min_mem_MB=0, max_mem_MB=311
merge_input: n=1, n_completed=1, avg_runtime_s=6.0, min_runtime_s=6, max_runtime_s=6, avg_mem_MB=3.0, min_mem_MB=3, max_mem_MB=3
parse_output: n=622, n_completed=620, avg_runtime_s=7.069354838709677, min_runtime_s=5, max_runtime_s=25, avg_mem_MB=100.69032258064516, min_mem_MB=0, max_mem_MB=371
prepare_input: n=12, n_completed=12, avg_runtime_s=7.666666666666667, min_runtime_s=6, max_runtime_s=10, avg_mem_MB=181.91666666666666, min_mem_MB=4, max_mem_MB=413
reconstruct: n=660, n_completed=621, avg_runtime_s=766.074074074074, min_runtime_s=12, max_runtime_s=54037, avg_mem_MB=1065.9903381642512, min_mem_MB=4, max_mem_MB=3424
reconstruct' rule broken down by algorithm
allpairs: n=1, n_completed=1, avg_runtime_s=74.0, min_runtime_s=74, max_runtime_s=74, avg_mem_MB=677.0, min_mem_MB=677, max_mem_MB=677
bowtiebuilder: n=1, n_completed=0, avg_runtime_s=None, min_runtime_s=None, max_runtime_s=None, avg_mem_MB=None, min_mem_MB=None, max_mem_MB=None
diamond: n=49, n_completed=49, avg_runtime_s=137.3673469387755, min_runtime_s=16, max_runtime_s=600, avg_mem_MB=781.8367346938776, min_mem_MB=4, max_mem_MB=1035
domino: n=16, n_completed=16, avg_runtime_s=236.125, min_runtime_s=159, max_runtime_s=345, avg_mem_MB=1667.625, min_mem_MB=4, max_mem_MB=2041
meo: n=48, n_completed=12, avg_runtime_s=6758.416666666667, min_runtime_s=12, max_runtime_s=54037, avg_mem_MB=1490.75, min_mem_MB=83, max_mem_MB=3424
mincostflow: n=22, n_completed=22, avg_runtime_s=18.818181818181817, min_runtime_s=13, max_runtime_s=25, avg_mem_MB=474.54545454545456, min_mem_MB=185, max_mem_MB=773
no_err_file: n=2, n_completed=0, avg_runtime_s=None, min_runtime_s=None, max_runtime_s=None, avg_mem_MB=None, min_mem_MB=None, max_mem_MB=None
omicsintegrator1: n=240, n_completed=240, avg_runtime_s=1560.2166666666667, min_runtime_s=259, max_runtime_s=5084, avg_mem_MB=1329.0958333333333, min_mem_MB=703, max_mem_MB=1531
omicsintegrator2: n=216, n_completed=216, avg_runtime_s=24.60185185185185, min_runtime_s=15, max_runtime_s=109, avg_mem_MB=759.8935185185185, min_mem_MB=204, max_mem_MB=1120
pathlinker: n=9, n_completed=9, avg_runtime_s=182.44444444444446, min_runtime_s=27, max_runtime_s=1048, avg_mem_MB=1710.0, min_mem_MB=1565, max_mem_MB=1800
responsenet: n=8, n_completed=8, avg_runtime_s=95.625, min_runtime_s=65, max_runtime_s=162, avg_mem_MB=2147.25, min_mem_MB=526, max_mem_MB=2872
rwr: n=24, n_completed=24, avg_runtime_s=25.166666666666668, min_runtime_s=18, max_runtime_s=78, avg_mem_MB=789.5416666666666, min_mem_MB=22, max_mem_MB=1151
strwr: n=24, n_completed=24, avg_runtime_s=35.708333333333336, min_runtime_s=31, max_runtime_s=45, avg_mem_MB=1389.375, min_mem_MB=196, max_mem_MB=1582

### Sheet: parameter-grid
Algorithm	n1	n2	n3	n4	r1	r2	r3	r4	C (coarse)	T (worst case)	F (fine grid)
APSP					1	1	1	1	1	1	0
BTB					1	1	1	1	1	1	0
DIAMOnD	7	7			13	13	1	1	49	169	120
DOMINO	4	4			7	7	1	1	16	49	33
MEO	4	1	3		7	1	5	1	12	35	23
MCF	6	4			11	7	1	1	24	77	53
NetMix2	6	6			11	11	1	1	36	121	85
OI1	4	5	3	4	7	9	5	7	240	2205	1965
OI2	6	6	6		11	11	11	1	216	1331	1115
PathLinker	9				17	1	1	1	9	17	8
RWR	6	4			11	7	1	1	24	77	53
ResponseNet	8				15	1	1	1	8	15	7
STRWR	6	4			11	7	1	1	24	77	53
TieDIE	2	3	2	1	3	5	2	1	12	30	18
Total									672	4205	3533
Notes
n_i columns are the number of parameters for that algorithm and values it takes in the coarse grid
C = coarse grid = product of n_i (matches "Param combos" on the Combinations sheet)
T = worst-case total after one bisection pass = product of (2*n_i - 1) for numeric params, n_i for boolean params
F = fine grid only = T - C
Boolean params (MEO local_search, TieDIE pagerank, TieDIE all_paths) have no midpoint, so their refined factor stays n=2.
r_i columns are the per-parameter refined factor; blank parameter slots contribute a factor of 1.
